# A heme-binding protein produced by *Haemophilus haemolyticus* inhibits non-typeable *Haemophilus influenzae*

**DOI:** 10.1101/626416

**Authors:** Roger D. Latham, Mario Torrado, Brianna Atto, James L. Walshe, Richard Wilson, J. Mitchell Guss, Joel P. Mackay, Stephen Tristram, David A. Gell

## Abstract

Many commensal bacteria and opportunistic pathogens scavenge heme from their environment. Pathogens and host are engaged in an arms race to control access to heme, but similar conflicts between bacterial species that might regulate pathogen colonisation are largely unknown. We show here that a commensal bacterium, *Haemophilus haemolyticus*, makes hemophilin, a heme-binding protein that not only allows the bacterium to effectively scavenge heme for its own growth, but also inhibits co-culture of the opportunistic pathogen, non-typeable *Haemophilus influenzae* (NTHi), by heme starvation. Knockout of the hemophilin gene abrogates the ability of *H. haemolyticus* to inhibit NTHi and an x-ray crystal structure shows that hemophilin has a previously unreported heme-binding structure. The bound heme molecule is deeply buried and the heme iron atom is coordinated through a single histidine side chain. Biochemical characterization shows that this arrangement allows heme to be captured in the ferrous or ferric state, and with small ferrous or ferric heme-ligands bound, suggesting hemophilin could function over in a wide range of physiological conditions. Our data raise the possibility that competition for heme between commensal and pathogenic bacteria can influence bacterial colonisation, and therefore disease likelihood, and suggest that strains of *H. haemolyticus* that overproduce hemophilin might have therapeutic uses in reducing colonisation and subsequent opportunistic infection by NTHi.
