## Supplementary Table 4 for "A heme-binding protein produced by *Haemophilus haemolyticus* inhibits non-typeable *Haemophilus influenzae*"

### Sheet: haem_uptake_receptors
Species	Strain	HplA (hemophilin)	HplR (putative receptor)	Hup	HemR	Hxua	Hxuc	HgpA	HgpB	HgpC
Haemophilus haemolyticus	11P18	WP_046952975.1	WP_046952974.1	WP_046952996.1				WP_046953198.1		WP_080948120.1
Haemophilus haemolyticus	1P26			WP_046949423.1						WP_080950701.1
Haemophilus haemolyticus	27P25	WP_046938903.1	WP_046938902.1	WP_046939273.1						WP_080950445.1
Haemophilus haemolyticus	3P5			WP_046942591.1						WP_046942959.1
Haemophilus haemolyticus	A-M19345	WP_046938903.1	WP_114890905.1	WP_114890875.1					WP_114891348.1	WP_114891349.1
Haemophilus haemolyticus	A-M19346	WP_053465314.1	WP_114908840.1	WP_114908865.1				WP_114908457.1
Haemophilus haemolyticus	A-M28486	WP_046952975.1	WP_114892327.1	WP_114892323.1				WP_046953198.1		WP_080948120.1
Haemophilus haemolyticus	A-NCTC10839			WP_111696998.1						WP_111696204.1
Haemophilus haemolyticus	C2001002324			WP_048954081.1
Haemophilus haemolyticus	CCUG 12834							WP_005644093.1		WP_032826461.1
Haemophilus haemolyticus	CCUG 24149	WP_065245981.1	WP_065245980.1	WP_065246022.1						WP_065246394.1
Haemophilus haemolyticus	CCUG 39154									WP_065249269.1
Haemophilus haemolyticus	HK386							WP_005644093.1		WP_032826461.1
Haemophilus haemolyticus	M11818	WP_005626879.1	WP_118817044.1	WP_118867586.1				WP_118868411.1		WP_118868410.1
Haemophilus haemolyticus	M19066	WP_005626879.1	WP_118817044.1	WP_118817038.1				WP_118817529.1		WP_118817528.1
Haemophilus haemolyticus	M19071	WP_118789231.1	partial ORF OK						WP_118789264.1	WP_118789263.1
Haemophilus haemolyticus	M19079	WP_118785824.1	WP_118794404.1	WP_114908865.1					WP_118790879.1	WP_118790878.1
Haemophilus haemolyticus	M19080	WP_053465314.1	WP_114908840.1	WP_118865361.1					WP_118865561.1
Haemophilus haemolyticus	M19099								WP_118879377.1	WP_118879376.1
Haemophilus haemolyticus	M19107	EGT80255.1	partial
Haemophilus haemolyticus	M19122	WP_053465314.1	WP_118803431.1	WP_118809000.1					WP_118808824.1	WP_118808823.1
Haemophilus haemolyticus	M19135	WP_118789231.1	WP_118842064.1						WP_118842080.1	WP_118842081.1
Haemophilus haemolyticus	M19140	WP_053465314.1	WP_118803431.1	WP_118803452.1						WP_118803377.1
Haemophilus haemolyticus	M19155	partial	WP_118776139.1	WP_118776114.1					WP_118775733.1	WP_118775734.1
Haemophilus haemolyticus	M19161	WP_118815991.1	WP_118815990.1	WP_118806176.1					WP_118815601.1	WP_118815600.1
Haemophilus haemolyticus	M19164	WP_053465314.1	WP_118803431.1	WP_118806176.1					WP_118815601.1	WP_118815600.1
Haemophilus haemolyticus	M19187			WP_118782390.1	WP_118859322.1
Haemophilus haemolyticus	M19197	WP_053465314.1	WP_114908840.1	WP_118806176.1					WP_118805762.1	WP_118805761.1
Haemophilus haemolyticus	M19201	WP_053465314.1	WP_118790656.1	WP_114908865.1					WP_118790879.1	WP_118790878.1
Haemophilus haemolyticus	M19501				WP_005630596.1				WP_005629946.1
Haemophilus haemolyticus	M19528	WP_053465314.1	WP_118790656.1	WP_114908865.1					WP_118790879.1	WP_118790878.1
Haemophilus haemolyticus	M21127	WP_005634901.1	WP_100190681.1
Haemophilus haemolyticus	M21621		EGT80006.1	EGT79427.1					Partial EGT79140.1	EGT79138.1
Haemophilus haemolyticus	M21639	EGT83208.1	EGT83207.1	EGT81258.1	EGT83171.1			EGT83136.1		Partial EGT83137.1
Haemophilus haemolyticus	M25342	WP_118800228.1	WP_118800227.1	WP_118800255.1				WP_118801137.1		WP_118801136.1
Haemophilus haemolyticus	M26156							WP_046949311.1		WP_118861837.1
Haemophilus haemolyticus	M26157	WP_118860862.1	WP_118860861.1	WP_118776114.1
Haemophilus haemolyticus	M26160			WP_046942591.1						WP_118843760.1
Haemophilus haemolyticus	M26161	WP_118785824.1	partial ORF OK							WP_118811562.1
Haemophilus haemolyticus	M26164			WP_118812755.1						WP_118813812.1
Haemophilus haemolyticus	M26166	WP_053465314.1	WP_118782368.1	WP_118782390.1					WP_118782525.1	WP_118782526.1
Haemophilus haemolyticus	M26167	WP_053465314.1	not checked							WP_118796230.1
Haemophilus haemolyticus	M26173	WP_053465314.1	WP_118794053.1						WP_118782525.1	WP_118782526.1
Haemophilus haemolyticus	M26174
Haemophilus haemolyticus	M26176	WP_118785824.1	WP_118785825.1	WP_118784846.1						WP_118785572.1
Haemophilus haemolyticus	M28908			WP_046949423.1					WP_118846299.1	WP_118846298.1
Haemophilus influenzae	10p129h1	PRI39545.1	PRI39546.1	PRI40134.1	PRI35963.1	PRI36957.1	present	PRI39429.1	Partial	PRI37609.1
Haemophilus influenzae	121p25h1	PRM49035.1	PRM49034.1	PRM45742.1	PRM48672.1	PRM47919.1	present	PRM47489.1	PRM50360.1	PRM46177.1
Haemophilus influenzae	124p1h1	PRM41436.1	PRM41435.1	PRM40953.1	Partial	PRM41386.1	present	PRM44700.1	Partial	PRM40752.1
Haemophilus influenzae	14p26h2	PRM08460.1	PRM08459.1	PRM10513.1	PRM07909.1	PRM10697.1	present	PRM07725.1		PRM07090.1
Haemophilus influenzae	14p6h	PRM19701.1	partial	PRM10858.1	Partial	PRM22828.1	present		Partial	Partial
Haemophilus influenzae	19p68h7	PRI86788.1	PRI86789.1	PRI86746.1	PRI87652.1	PRI84805.1	present	PRI83928.1	PRI83426.1	PRI85983.1
Haemophilus influenzae	19p81h1	PRI89918.1	PRI89919.1	PRI87087.1	PRI89968.1	PRI91778.1	present	PRI90810.1	PRI87622.1	PRI90553.1
Haemophilus influenzae	1p16h5	PRL86430.1	PRL86431.1	PRL88038.1	PRL86906.1	PRL88545.1	present	PRL88657.1	PRL87292.1	PRL87875.1
Haemophilus influenzae	1p18h1	PRI88122.1	PRI88121.1	PRI87529.1	PRI87136.1	PRI88619.1	present	PRI88804.1	PRI87256.1	PRI88036.1
Haemophilus influenzae	1p22h3	PRJ18227.1	partial	Partial	Partial	PRI98119.1	present			Partial
Haemophilus influenzae	51p10h1	PRJ53879.1	PRJ53881.1	PRJ55217.1	PRJ57659.1	PRJ54867.1	present	PRJ55317.1	Partial	PRJ52363.1
Haemophilus influenzae	51p5h1	PRJ54675.1	PRJ54673.1	PRJ57405.1	PRJ58115.1	PRJ56863.1	present	PRJ56337.1	Partial	PRJ54313.1
Haemophilus influenzae	56p127h1	PRJ62716.1	PRJ62715.1	PRJ63348.1	Partial	PRJ64519.1	present	PRJ61701.1	PRJ59592.1	PRJ62012.1
Haemophilus influenzae	74p49h2	PRJ83199.1	PRJ83200.1	PRJ87875.1	PRJ85985.1	PRJ83058.1	present	PRJ82170.1	PRJ87121.1	PRJ85109.1
Haemophilus influenzae	84p21h1	PRJ92052.1	PRJ92051.1	PRJ88207.1	PRJ94749.1	PRJ96253.1	present	PRJ93699.1		PRJ95487.1
Haemophilus influenzae	84p23h1	PRK60896.1	PRK60895.1	PRK62041.1	PRK62677.1	PRK61591.1	present	PRK60216.1		PRK61527.1
Haemophilus influenzae	94p5h	PRK15389.1	PRK15390.1	PRK15696.1	PRK17757.1	PRK15880.1	present	PRK16114.1	PRK16347.1	PRK14538.1
Haemophilus influenzae	m11578	WP_118795197.1	WP_118795198.1	WP_114890439.1	WP_118795146.1	WP_114934559.1	present		WP_118795222.1	WP_118795174.1
Haemophilus influenzae	PTHi-10167			UEUG01000001.1	UEUG01000037.1	UEUG01000012.1	UEUG01000012.1	UEUG01000035.1	Partial	WP_112119256.1
Haemophilus influenzae	PTHi-10490			UEUC01000001.1	UEUC01000006.1	UEUC01000015.1	UEUC01000015.1
Haemophilus influenzae	PTHi-10983			UETX01000017.1	UETX01000002.1	UETX01000001.1	UETX01000001.1		WP_112101841.1	WP_112101837.1
Haemophilus influenzae	PTHi-10999			UEUT01000001.1	UEUT01000034.1	UEUT01000003.1	UEUT01000003.1		WP_112072499.1	WP_112072651.1
Haemophilus influenzae	PTHi-11149			UETZ01000001.1	UETZ01000034.1	UETZ01000023.1	UETZ01000023.1	UETZ01000009.1	WP_112114362.1
Haemophilus influenzae	PTHi-11170			UEUO01000023.1	UEUO01000031.1	UEUO01000034.1	UEUO01000034.1			WP_061837031.1
Haemophilus influenzae	PTHi-11310			UEUQ01000012.1	UEUQ01000040.1	UEUQ01000003.1	UEUQ01000003.1			WP_112075728.1
Haemophilus influenzae	PTHi-11358			UETU01000012.1	UETU01000027.1	UETU01000028.1	UETU01000028.1			WP_112094605.1
Haemophilus influenzae	PTHi-11607			UEUN01000001.1	UEUN01000031.1	UEUN01000023.1	UEUN01000023.1		WP_112071597.1	WP_112072013.1
Haemophilus influenzae	PTHi-11874			UEUE01000034.1	UEUE01000023.1	UEUE01000056.1	UEUE01000056.1		WP_112114433.1	WP_112114428.1
Haemophilus influenzae	PTHi-12000			UEUH01000001.1	UEUH01000023.1	UEUH01000012.1	UEUH01000012.1		WP_112130634.1	WP_112130628.1
Haemophilus influenzae	PTHi-12063			UEUJ01000023.1	UEUJ01000028.1	UEUJ01000008.1	UEUJ01000008.1		WP_112067305.1	WP_112067293.1
Haemophilus influenzae	PTHi-12251			UEUX01000001.1	UEUX01000032.1	UEUX01000012.1	UEUX01000012.1		WP_112094862.1	WP_112094879.1
Haemophilus influenzae	PTHi-12277			UEUI01000023.1	UEUI01000028.1	UEUI01000001.1	UEUI01000001.1		WP_112071253.1	WP_112071255.1
Haemophilus influenzae	PTHi-12278			UEUS01000022.1	UEUS01000016.1	UEUS01000025.1	UEUS01000025.1	UEUS01000027.1	WP_112111527.1	WP_112111513.1
Haemophilus influenzae	PTHi-12294			UEUR01000001.1	UEUR01000023.1	UEUR01000034.1	UEUR01000034.1		WP_112081866.1	WP_112081865.1
Haemophilus influenzae	PTHi-12301			UEUL01000001.1	UEUL01000029.1	UEUL01000012.1	UEUL01000012.1		WP_112067326.1	WP_112067341.1
Haemophilus influenzae	PTHi-12318			UEUP01000001.1	UEUP01000041.1	UEUP01000034.1	UEUP01000034.1		WP_112075269.1	WP_112075267.1
Haemophilus influenzae	PTHi-12367			UEUY01000001.1	UEUY01000016.1	UEUY01000015.1	UEUY01000015.1	UEUY01000014.1	WP_112072070.1	WP_112072071.1
Haemophilus influenzae	PTHi-12368			UEUF01000001.1	UEUF01000019.1	UEUF01000012.1	UEUF01000012.1			WP_112114260.1
Haemophilus influenzae	PTHi-12411			UEUM01000001.1	UEUM01000050.1	UEUM01000005.1	UEUM01000005.1		WP_112083610.1	WP_112075728.1
Haemophilus influenzae	PTHi-12424			UEUW01000005.1	UEUW01000030.1	UEUW01000029.1	UEUW01000029.1		WP_105897478.1	WP_112065454.1
Haemophilus influenzae	PTHi-12485			UEUD01000001.1	UEUD01000025.1	UEUD01000027.1	UEUD01000027.1		WP_105876694.1	WP_112075851.1
Haemophilus influenzae	PTHi-12578			UETY01000012.1	UETY01000028.1	UETY01000030.1	UETY01000030.1		WP_112089710.1	WP_112089734.1
Haemophilus influenzae	PTHi-12591			UEUB01000012.1	UEUB01000045.1	UEUB01000003.1	UEUB01000003.1		WP_112080895.1	WP_112080888.1
Haemophilus influenzae	PTHi-12613			UETV01000025.1	UETV01000003.1	UETV01000023.1	UETV01000023.1	UETV01000014.1		WP_112083660.1
Haemophilus influenzae	PTHi-12851			UEUA01000028.1	UEUA01000023.1	UEUA01000001.1	UEUA01000001.1		WP_112066905.1	WP_112066908.1
Haemophilus influenzae	PTHi-12853			UEUK01000001.1	UEUK01000023.1	UEUK01000012.1	UEUK01000012.1	UEUK01000009.1	WP_112074846.1
Haemophilus influenzae	PTHi-13010			UEUV01000001.1	UEUV01000037.1	UEUV01000033.1	UEUV01000033.1		WP_112071060.1	WP_112071218.1
Haemophilus influenzae	PTHi-13033			UETW01000001.1	UETW01000025.1	UETW01000023.1	UETW01000023.1		WP_112081184.1	WP_112081443.1
Haemophilus influenzae	PTHi-13034			UEUU01000029.1	UEUU01000003.1	UEUU01000012.1	UEUU01000012.1			WP_112083026.1
Haemophilus influenzae	PTHi-13064			UEVM01000001.1	UEVM01000002.1	UEVM01000034.1	UEVM01000034.1		WP_112131476.1	WP_112131474.1
Haemophilus influenzae	PTHi-13070			UEVG01000034.1	UEVG01000005.1	UEVG01000006.1	UEVG01000006.1			WP_112075124.1
Haemophilus influenzae	PTHi-13074			UEVT01000016.1	UEVT01000003.1	UEVT01000001.1	UEVT01000001.1	UEVT01000014.1	WP_112088088.1	WP_112088072.1
Haemophilus influenzae	PTHi-13142			UEVN01000001.1	UEVN01000019.1	UEVN01000012.1	UEVN01000012.1	UEVD01000002.1	WP_112111441.1
Haemophilus influenzae	PTHi-13191			UEVI01000001.1	UEVI01000034.1	UEVI01000040.1	UEVI01000040.1	UEVL01000015.1		WP_112083539.1
Haemophilus influenzae	PTHi-13278			UEVD01000001.1	UEVD01000034.1	UEVD01000012.1	UEVD01000012.1	UEVB01000026.1	WP_112131602.1	WP_112131600.1
Haemophilus influenzae	PTHi-13280			UEVA01000001.1	UEVA01000029.1	UEVA01000023.1	UEVA01000023.1	UEWB01000010.1		WP_112064993.1
Haemophilus influenzae	PTHi-13351			UEVK01000001.1	UEVK01000033.1	UEVK01000029.1	UEVK01000029.1	UEVZ01000015.1	Partial	WP_112088438.1
Haemophilus influenzae	PTHi-13369			UEUZ01000023.1	UEUZ01000004.1	UEUZ01000012.1	UEUZ01000012.1	UEVU01000016.1
Haemophilus influenzae	PTHi-13399			UEVC01000012.1	UEVC01000043.1	UEVC01000046.1	UEVC01000046.1	UEWD01000038.1	WP_112083068.1	WP_112083090.1
Haemophilus influenzae	PTHi-13476			UEVS01000023.1	UEVS01000041.1	UEVS01000001.1	UEVS01000001.1	UEWV01000010.1	WP_112081806.1	WP_112081858.1
Haemophilus influenzae	PTHi-13477			UEVL01000023.1	UEVL01000028.1	UEVL01000053.1	UEVL01000053.1		WP_112070202.1	WP_112070195.1
Haemophilus influenzae	PTHi-13480			UEVR01000001.1	UEVR01000027.1	UEVR01000023.1	UEVR01000023.1		WP_112066158.1	WP_112064993.1
Haemophilus influenzae	PTHi-13481			UEVB01000001.1	UEVB01000024.1	UEVB01000023.1	UEVB01000023.1		WP_112110000.1	WP_112110010.1
Haemophilus influenzae	PTHi-13484			UEVQ01000023.1	UEVQ01000027.1	UEVQ01000015.1	UEVQ01000015.1			WP_112075851.1
Haemophilus influenzae	PTHi-13485			UEVF01000001.1	UEVF01000023.1	UEVF01000040.1	UEVF01000040.1			WP_112123137.1
Haemophilus influenzae	PTHi-1402			UEWB01000001.1	UEWB01000002.1	UEWB01000028.1	UEWB01000028.1		WP_112084418.1	WP_112084434.1
Haemophilus influenzae	PTHi-1443			UEVE01000001.1	UEVE01000058.1	UEVE01000015.1	UEVE01000015.1		WP_061716595.1	WP_112066947.1
Haemophilus influenzae	PTHi-1449			UEVP01000007.1	UEVP01000031.1	UEVP01000012.1	UEVP01000012.1		WP_112074539.1	WP_112074522.1
Haemophilus influenzae	PTHi-1472			UEWW01000012.1	UEWW01000047.1	UEWW01000046.1	UEWW01000046.1		WP_112088139.1	WP_112088097.1
Haemophilus influenzae	PTHi-1539			UEVH01000023.1	UEVH01000029.1	UEVH01000001.1	UEVH01000001.1			WP_112081761.1
Haemophilus influenzae	PTHi-1751			UEVJ01000012.1	UEVJ01000039.1	UEVJ01000002.1	UEVJ01000002.1			WP_112080854.1
Haemophilus influenzae	PTHi-1905			UEVO01000001.1	UEVO01000059.1	UEVO01000002.1	UEVO01000002.1		WP_112075805.1	WP_112075790.1
Haemophilus influenzae	PTHi-1909			UEVX01000023.1	UEVX01000047.1	UEVX01000046.1	UEVX01000046.1		WP_112075107.1	WP_112075098.1
Haemophilus influenzae	PTHi-2048			UEVY01000001.1	UEVY01000038.1	UEVY01000039.1	UEVY01000039.1		WP_112088851.1	WP_061723679.1
Haemophilus influenzae	PTHi-2056			UEXA01000001.1	UEXA01000023.1	UEXA01000012.1	UEXA01000012.1		WP_112080635.1	WP_112080780.1
Haemophilus influenzae	PTHi-2060			UEVV01000116.1	UEVV01000057.1	UEVV01000190.1	UEVV01000190.1		WP_112083309.1
Haemophilus influenzae	PTHi-2974			UEVW01000001.1	UEVW01000055.1	UEVW01000016.1	UEVW01000016.1		WP_112081784.1	WP_112080854.1
Haemophilus influenzae	PTHi-3306			UEVZ01000001.1	UEVZ01000041.1	UEVZ01000034.1	UEVZ01000034.1		WP_112065196.1	WP_112065176.1
Haemophilus influenzae	PTHi-3330			UEWA01000001.1	UEWA01000002.1	UEWA01000006.1	UEWA01000006.1
Haemophilus influenzae	PTHi-3410			UEVU01000012.1	UEVU01000038.1	UEVU01000001.1	UEVU01000001.1		WP_112111453.1	WP_112111451.1
Haemophilus influenzae	PTHi-3421			UEWR01000002.1	UEWR01000006.1	UEWR01000012.1	UEWR01000012.1		Partial	WP_112082444.1
Haemophilus influenzae	PTHi-3448			UEWE01000001.1	UEWE01000044.1	UEWE01000002.1	UEWE01000002.1			WP_112125156.1
Haemophilus influenzae	PTHi-3449			UEWL01000001.1	UEWL01000004.1	UEWL01000002.1	UEWL01000002.1		WP_112074364.1	WP_112074357.1
Haemophilus influenzae	PTHi-3511			UEWK01000012.1	UEWK01000041.1	UEWK01000044.1	UEWK01000044.1			WP_112072087.1
Haemophilus influenzae	PTHi-3514			UEWH01000012.1	UEWH01000045.1	UEWH01000050.1	UEWH01000050.1		WP_112109577.1	WP_112066947.1
Haemophilus influenzae	PTHi-3533			UEWU01000001.1	UEWU01000003.1	UEWU01000002.1	UEWU01000002.1		Partial	WP_112082930.1
Haemophilus influenzae	PTHi-4104			UEXD01000045.1	UEXD01000005.1	UEXD01000047.1	UEXD01000047.1			WP_112125302.1
Haemophilus influenzae	PTHi-4111			UEWC01000023.1	UEWC01000043.1	UEWC01000011.1	UEWC01000011.1		WP_112063260.1	WP_112063266.1
Haemophilus influenzae	PTHi-4419			UEWG01000023.1	UEWG01000035.1	UEWG01000001.1	UEWG01000001.1			WP_112072246.1
Haemophilus influenzae	PTHi-4816			UEWM01000001.1	UEWM01000032.1	UEWM01000035.1	UEWM01000035.1		WP_112110041.1	WP_112110042.1
Haemophilus influenzae	PTHi-4866			UEWF01000001.1	UEWF01000034.1	UEWF01000012.1	UEWF01000012.1			WP_112080968.1
Haemophilus influenzae	PTHi-4896			UEWJ01000023.1	UEWJ01000103.1	UEWJ01000070.1	UEWJ01000070.1		WP_112120617.1	WP_112120609.1
Haemophilus influenzae	PTHi-5308			UEWD01000033.1	UEWD01000034.1	UEWD01000005.1	UEWD01000005.1		WP_112063444.1	WP_112063443.1
Haemophilus influenzae	PTHi-5709			UEWI01000001.1	UEWI01000033.1	UEWI01000006.1	UEWI01000006.1		WP_112102755.1	WP_112102903.1
Haemophilus influenzae	PTHi-5745			UEWN01000046.1	UEWN01000030.1	UEWN01000043.1	UEWN01000043.1		WP_112103192.1	WP_112103121.1
Haemophilus influenzae	PTHi-5962			UEWX01000001.1	UEWX01000011.1	UEWX01000010.1	UEWX01000010.1		WP_112081644.1	WP_112081645.1
Haemophilus influenzae	PTHi-6278			UEWO01000001.1	UEWO01000023.1	UEWO01000012.1	UEWO01000012.1		WP_112120651.1	WP_112120677.1
Haemophilus influenzae	PTHi-6745			UEWQ01000045.1	UEWQ01000042.1	UEWQ01000012.1	UEWQ01000012.1			WP_112075544.1
Haemophilus influenzae	PTHi-6916			UEWV01000001.1	UEWV01000004.1	UEWV01000012.1	UEWV01000012.1		WP_112072108.1	WP_112072106.1
Haemophilus influenzae	PTHi-7217			UEXB01000023.1	UEXB01000043.1	UEXB01000009.1	UEXB01000009.1			WP_112080854.1
Haemophilus influenzae	PTHi-7714			UEWT01000023.1	UEWT01000045.1	UEWT01000009.1	UEWT01000009.1			WP_112077273.1
Haemophilus influenzae	PTHi-8273			UEWY01000001.1	UEWY01000004.1	UEWY01000075.1	UEWY01000075.1			WP_112122385.1
Haemophilus influenzae	PTHi-8814			UEWS01000001.1	UEWS01000023.1	UEWS01000012.1	UEWS01000012.1		WP_112077078.1	WP_112077076.1
Haemophilus influenzae	PTHi-9001			UEWZ01000001.1	UEWZ01000005.1	UEWZ01000033.1	UEWZ01000033.1		WP_112095645.1	WP_112095643.1
Haemophilus influenzae	PTHi-9437			UEWP01000002.1	UEWP01000005.1	UEWP01000019.1	UEWP01000019.1		WP_112077238.1
Haemophilus influenzae	PTHi-9817			UEXC01000001.1	UEXC01000052.1	UEXC01000016.1	UEXC01000016.1		WP_112080861.1	WP_112080854.1
